# Nucleolar Pol II interactome reveals TBPL1, PAF1, and Pol I at intergenic rDNA drive rRNA biogenesis

**DOI:** 10.1101/2023.12.10.570972

**Authors:** Negin Khosraviani, V. Talya Yerlici, Jonathan St-Germain, Yi Yang Hou, Shi Bo Cao, Carla Ghali, Rehna Krishnan, Razqallah Hakem, Brian Raught, Karim Mekhail

## Abstract

Nucleolar ribosomal DNA (rDNA) repeats control ribosome manufacturing. rDNA harbors a ribosomal RNA (rRNA) gene and an intergenic spacer (IGS). RNA polymerase (Pol) I transcribes rRNA genes yielding the rRNA components of ribosomes. Pol II at the IGS induces rRNA production by preventing Pol I from excessively synthesizing IGS non-coding RNAs (ncRNAs) that can disrupt nucleoli. At the IGS, Pol II regulatory processes and whether Pol I function can be beneficial remain unknown. Here, we identify IGS Pol II regulators, uncovering nucleolar optimization via IGS Pol I. Compartment-enriched proximity-dependent biotin identification (compBioID) showed enrichment of the TATA-less promoter-binding TBPL1 and transcription regulator PAF1 with IGS Pol II. TBPL1 localizes to TCT motifs, driving Pol II and Pol I and maintaining its baseline ncRNA levels. PAF1 promotes Pol II elongation, preventing unscheduled R-loops that hyper-restrain IGS Pol I and its ncRNAs. PAF1 or TBPL1 deficiency disrupts nucleolar organization and rRNA biogenesis. In PAF1-deficient cells, repressing unscheduled IGS R-loops rescues nucleolar organization and rRNA production. Depleting IGS Pol I-dependent ncRNAs is sufficient to compromise nucleoli. We present the interactome of nucleolar Pol II and show its control by TBPL1 and PAF1 ensures IGS Pol I ncRNAs maintaining nucleolar structure and operation.
