## Supplementary Dataset for "Nucleolar Pol II interactome reveals TBPL1, PAF1, and Pol I at intergenic rDNA drive rRNA biogenesis"

### Sheet: compBioID
ComBioID Mass Spec (related to Fig. 1b)
POLR2I/RPB9 (NOL vs. WC)
Description	Protein	Count		Characterized in this study?
		NOL	WC
protein phosphatase 1 regulatory subunit 10	PPP1R10	736	875
negative elongation factor complex member A = NELFA	WHSC2	410	498
transcription elongation factor A1 = TFIIS	TCEA1	149	184
RTF1 homolog, Paf1/RNA polymerase II complex component	RTF1	120	145
sorting nexin 5	SNX5	90	93
G protein-coupled receptor kinase 2	ADRBK1	69	106
bromodomain containing 2	BRD2	53	39
PHD finger protein 2	PHF2	42	42
DNA replication fork stabilization factor DONSON	DONSON	30	18
integrator complex subunit 12	INTS12	26	81
NudC domain containing 2	NUDCD2	25	142
microfibril associated protein 1	MFAP1	21	8
nuclear factor of activated T cells 2 interacting protein	NFATC2IP	20	19
spastin	SPAST	20	20
arginine and serine rich coiled-coil 2	RSRC2	19	20
WAS/WASL interacting protein family member 2	WIPF2	19	26
ataxin 7 like 3B	ATXN7L3B	14	11
epidermal growth factor receptor pathway substrate 8	EPS8	14	15
Sin3A associated protein 130	SAP130	13	9
GPN-loop GTPase 1	GPN1	11	22
GC-rich promoter binding protein 1 like 1	GPBP1L1	11	13
peroxisomal biogenesis factor 19	PEX19	11	13
SWI/SNF related, matrix associated, actin dependent regulator of chromatin, subfamily a like 1	SMARCAL1	11	10
unc-51 like kinase 3	ULK3	11	21
CUE domain containing 2	CUEDC2	9	16
PAF1 homolog, Paf1/RNA polymerase II complex component	PAF1	222	0	Yes
far upstream element binding protein 1 = RNA/DNA helicase	FUBP1	147	0
CWC27 spliceosome associated cyclophilin	CWC27	143	0
WW domain binding protein 11	WBP11	94	0
NEDD1 gamma-tubulin ring complex targeting factor	NEDD1	85	0
mediator complex subunit 26	MED26	74	0	Yes
RAD51 paralog C	RAD51C	64	0
selenophosphate synthetase 1	SEPHS1	58	0
telomerase RNA component interacting RNase	C19orf43	31	0
pre-mRNA processing factor 38A	PRPF38A	31	0
TATA-box binding protein like 1	TBPL1	29	0	Yes
Ras related GTP binding A	RRAGA	28	0
cyclin A2	CCNA2	26	0
down-regulator of transcription 1	DR1	25	0	Yes
nuclear casein kinase and cyclin dependent kinase substrate 1	NUCKS1	25	0
regulatory factor X5	RFX5	24	0
coiled-coil domain containing 85C	CCDC85C	22	0
polyglutamine binding protein 1	PQBP1	22	0
dynactin subunit 3	DCTN3	22	0
clathrin light chain A	CLTA	20	0
acyl-CoA oxidase 1	ACOX1	19	0
VPS33B late endosome and lysosome associated	VPS33B	18	0
potassium channel tetramerization domain containing 9	KCTD9	18	0
nuclear cap binding protein subunit 2	NCBP2	17	0
protein phosphatase 1 regulatory subunit 13 like	PPP1R13L	16	0
proteasome maturation protein	POMP	16	0
vesicle amine transport 1	VAT1	16	0
RNA binding motif protein 26	RBM26	16	0
proteasomal ATPase associated factor 1	PAAF1	15	0
tumor suppressor 2, mitochondrial calcium regulator	TUSC2	14	0
nudE neurodevelopment protein 1	NDE1	14	0
SRA stem-loop interacting RNA binding protein	SLIRP	13	0
coiled-coil domain containing 174	C3orf19	13	0
zinc finger C3HC-type containing 1	ZC3HC1	12	0
helicase like transcription factor (RAD5)	HLTF	12	0
tetratricopeptide repeat domain 5	TTC5	12	0
ring finger protein 113A	RNF113A	12	0
X-ray repair cross complementing 4	XRCC4	11	0
ER membrane protein complex subunit 2	TTC35	11	0
ribonuclease H2 subunit C	RNASEH2C	11	0
low density lipoprotein receptor adaptor protein 1	LDLRAP1	11	0
NCK adaptor protein 2	NCK2	11	0
dihydropyrimidinase like 4	DPYSL4	11	0
RAB23, member RAS oncogene family	RAB23	11	0
potassium channel tetramerization domain containing 1	KCTD1	11	0
exportin 4	XPO4	10	0
SH3 and PX domains 2B	SH3PXD2B	10	0
mitogen-activated protein kinase kinase kinase kinase 5	MAP4K5	10	0
ring finger protein 25	RNF25	10	0
golgi associated, gamma adaptin ear containing, ARF binding protein 3	GGA3	10	0
centromere protein K	CENPK	9	0
nebulin	NEB	9	0
poly(rC) binding protein 2	PCBP2	0	495
general transcription factor IIA subunit 1	GTF2A1	0	312
Mab-21 domain containing 2	MB21D2	0	286
RNA polymerase II subunit A	POLR2A	0	253
WD repeat domain 82	WDR82	0	253
integrator complex subunit 1	INTS1	0	246
actin beta	ACTB	0	213
mago homolog B, exon junction complex subunit	MAGOHB	0	160
PHD finger protein 8	PHF8	0	151
TOX high mobility group box family member 4	TOX4	0	147
cytokine induced apoptosis inhibitor 1	CIAPIN1	0	123
glomulin, FKBP associated protein	GLMN	0	122
GPALPP motifs containing 1	KIAA1704	0	116
ess-2 splicing factor homolog	DGCR14	0	99
MOB kinase activator 3A	MOB3A	0	94
palladin, cytoskeletal associated protein	PALLD	0	73
YJU2 splicing factor homolog	CCDC94	0	72
chromosome 1 open reading frame 52	C1orf52	0	71
interferon regulatory factor 2 binding protein 2	IRF2BP2	0	67
0	LOC101060541	0	64
zinc finger matrin-type 2	ZMAT2	0	59
cytochrome b5 reductase 4	CYB5R4	0	52
MORC family CW-type zinc finger 2	MORC2	0	48
lin-54 DREAM MuvB core complex component	LIN54	0	45
interferon regulatory factor 2 binding protein 1	IRF2BP1	0	41
zinc finger protein 512B	ZNF512B	0	41
ubiquitin conjugating enzyme E2 Q1	UBE2Q1	0	37
tRNA-histidine guanylyltransferase 1 like	THG1L	0	37
zinc finger protein 830	ZNF830	0	37
PDZ binding kinase	PBK	0	35
nuclear factor related to kappaB binding protein	NFRKB	0	33
peptidylprolyl isomerase D	PPID	0	33
motor neuron and pancreas homeobox 1	MNX1	0	32
transaldolase 1	TALDO1	0	29
ubiquitin recognition factor in ER associated degradation 1	UFD1L	0	29
nebulette	NEBL	0	29
G-patch domain containing 11	CCDC75	0	25
cilia and flagella associated protein 298	C21orf59	0	24
vestigial like family member 4	VGLL4	0	23
protein inhibitor of activated STAT 4	PIAS4	0	22
aryl hydrocarbon receptor interacting protein	AIP	0	21
ZW10 interacting kinetochore protein	ZWINT	0	20
thioredoxin domain containing 9	TXNDC9	0	20
egl-9 family hypoxia inducible factor 1	EGLN1	0	19
steroid receptor RNA activator 1	SRA1	0	19
eukaryotic translation initiation factor 4H	EIF4H	0	19
5'-nucleotidase domain containing 1	NT5DC1	0	18
DnaJ heat shock protein family (Hsp40) member C8	DNAJC8	0	18
RNA polymerase II associated protein 2	RPAP2	0	18
ubiquitin conjugating enzyme E2 T	UBE2T	0	17
Rho GTPase activating protein 19	ARHGAP19	0	17
ARPIN-AP3S2 readthrough	C15orf38-AP3S2	0	16
diphthamide biosynthesis 7	WDR85	0	16
OTU deubiquitinase 7B	OTUD7B	0	16
RNA guanine-7 methyltransferase activating subunit	FAM103A1	0	15
RNA binding motif protein 41	RBM41	0	15
nudix hydrolase 9	NUDT9	0	15
ABRA C-terminal like	ABRACL	0	15
caspase 8	CASP8	0	14
sodium channel modifier 1	SCNM1	0	14
allograft inflammatory factor 1 like	AIF1L	0	14
DEAD-box helicase 59	DDX59	0	14
intraflagellar transport 27	IFT27	0	14
TBC1 domain family member 24	TBC1D24	0	14
nuclear receptor binding factor 2	NRBF2	0	14
telomeric repeat binding factor 2	TERF2	0	13
cyclin C	CCNC	0	13
SUFU negative regulator of hedgehog signaling	SUFU	0	12
stonin 1	STON1	0	12
2-oxoglutarate and iron dependent oxygenase domain containing 1	OGFOD1	0	11
potassium channel tetramerization domain containing 15	KCTD15	0	11
actin related protein 5	ACTR5	0	11
phosphate cytidylyltransferase 2, ethanolamine	PCYT2	0	11
NIMA related kinase 7	NEK7	0	11
ADP ribosylation factor 5	ARF5	0	11
ribosomal protein S6 kinase B1	RPS6KB1	0	10
dual specificity phosphatase 3	DUSP3	0	10
plastin 1	PLS1	0	10
centrosomal protein 76	CEP76	0	10
MOB kinase activator 2	MOB2	0	10
SDE2 telomere maintenance homolog	C1orf55	0	9
FKBP prolyl isomerase 5	FKBP5	0	9
proteasome 26S subunit, non-ATPase 8	PSMD8	0	9
N-alpha-acetyltransferase 30, NatC catalytic subunit	NAA30	0	9
Rho GTPase activating protein 12	ARHGAP12	0	9
autophagy related 4C cysteine peptidase	ATG4C	0	9
uridine monophosphate synthetase	UMPS	0	8
programmed cell death 2	PDCD2	0	8
Rab geranylgeranyltransferase subunit beta	RABGGTB	0	8
pleckstrin homology domain containing A1	PLEKHA1	0	8
